# Massively parallel quantification of substrate turnover defines protease subsite cooperativity

**DOI:** 10.1101/2023.11.17.567387

**Authors:** Rajani Kanth Gudipati, Dimos Gaidatzis, Jan Seebacher, Sandra Muehlhaeusser, Georg Kempf, Simone Cavadini, Daniel Hess, Charlotte Soneson, Helge Großhans

## Abstract

Substrate specificity determines protease functions in physiology and in clinical and biotechnological application, yet quantitative cleavage information is often unavailable, biased, or limited to a small number of events. Here, we develop qPISA (quantitative Protease specificity Inference from Substrate Analysis) to study <u>D</u>i<u>p</u>eptidyl <u>P</u>eptidase Four (DPP4), a key regulator of blood glucose levels. We use mass spectrometry to quantify its effects on >40,000 peptides from a complex, commercially available peptide mixture. By determining substrate turnover instead of focusing on product identification, we can reveal cooperative interactions within DPP4’s active pocket and derive a sequence motif that predicts activity quantitatively. qPISA distinguishes DPP4 from the related *C. elegans* DPF-3 (a DPP8/9 orthologue), and we relate the differences to structural features of the two enzymes. We demonstrate that qPISA can direct protein engineering efforts like stabilization of GLP-1, a key DPP4 substrate used in treatment of diabetes and obesity. Thus, qPISA offers a versatile approach for profiling protease and especially exopeptidase specificity, facilitating insight into enzyme mechanisms and biotechnological and clinical applications.
