## Supplementary material for "Massively parallel quantification of substrate turnover defines protease subsite cooperativity": Suppl. Table 2

### Sheet: dpp4_modelParams
Amino acid (single letter code)	P1	P2:A	P2:C	P2:D	P2:E	P2:F	P2:G	P2:H	P2:I	P2:K	P2:L	P2:M	P2:N	P2:P	P2:Q	P2:R	P2:S	P2:T	P2:V	P2:W	P2:Y	P1':A	P1':C	P1':D	P1':E	P1':F	P1':G	P1':H	P1':I	P1':K	P1':L	P1':M	P1':N	P1':P	P1':Q	P1':R	P1':S	P1':T	P1':V	P1':W	P1':Y
A	2.6329	0.1324	0.3758	-1.4089	-0.1953	0.4243	-0.728	-0.2231	0.3711	0.7305	0.2823	0.0416	-0.47	-0.0495	0.4582	0.5742	-0.5258	-0.5078	0.3471	-0.2534	0.6244	0.3553	0.5459	-0.1238	-0.2404	0.1991	-0.2935	0.2808	-0.3478	0.6608	0.3076	0.572	0.4108	-2.6116	0.3447	0.3828	0.3412	-0.8287	-0.5813	0.0608	0.5651
C	0.0314	0.0027	0.0466	-0.0163	0.052	-0.02	-0.0061	-0.0283	-0.0048	NA	0.0194	-0.0135	-0.0122	NA	0.0299	NA	-0.0079	-0.0198	-0.0073	NA	-0.0144	0.0213	-0.0208	-0.0291	-0.0111	-0.005	0	0.0685	0.0715	NA	-0.0177	-0.0138	0.0385	-0.0204	-0.012	NA	-0.0125	-0.0152	-0.0034	NA	-0.039
D	0.0233	-0.0055	0.0087	-0.0123	-0.0062	0.0283	-0.0106	-0.0091	0.0057	-0.005	0.0026	0.0015	-0.0126	NA	0.0054	-0.0148	0.0088	-0.0085	-0.008	0.0157	0.0159	0.0009	-0.0032	-0.0044	-0.0032	-0.007	0.0043	-0.0161	0.0052	-0.0107	0.0088	0.0306	-0.0046	0.0089	-0.0007	-0.0049	0.0074	-0.0073	0.0147	-0.0202	0.0015
E	0.0228	-0.0054	0.0221	-0.002	-0.0028	-0.0066	0.0019	0.0162	-0.0038	-0.0159	-0.0096	0.0054	-0.0007	NA	0.0097	0.0152	-0.0051	-0.0081	-0.0053	-0.0092	0.0039	0	-0.0155	-0.0001	-0.0023	-0.003	-0.0043	-0.0004	0.0009	-0.0145	0.0037	0.0178	-0.011	-0.012	0.0099	NA	-0.0065	0.0226	0.0006	0.0079	0.0062
F	0.026	0.0143	0.0077	0.0295	0.0115	-0.011	-0.0132	-0.0066	-0.0013	-0.0204	-0.0044	-0.0055	0.0038	-0.0175	0.004	-0.0031	0.0036	-0.009	0.0019	NA	0.0157	-0.0054	0.0132	-0.0102	-0.003	0.0275	-0.0005	-0.0058	0.0161	NA	-0.0035	-0.0178	0.0205	-0.0087	0.0393	NA	-0.0137	-0.005	-0.0069	-0.0298	-0.0063
G	0.3368	-0.069	0.0342	-0.2756	-0.1586	0.1091	-0.2314	0.0734	0.2639	0.0718	0.0102	0.0123	-0.2489	0.1845	0.1341	0.1577	-0.2242	-0.2722	0.2049	-0.1396	0.3634	0.144	0.1083	-0.1721	-0.1365	0.0838	-0.0745	-0.1181	-0.2394	0.2096	0.164	0.2478	0.0278	-0.2016	0.0878	NA	0.1367	-0.2537	-0.2443	0.0906	0.1398
H	0.0274	-0.0105	-0.0102	-0.0084	-0.0117	-0.0132	-0.0118	0.0239	-0.0153	0.028	0.0052	0.0006	-0.0068	0.0869	-0.0008	NA	-0.01	-0.012	-0.0067	-0.0241	-0.0031	-0.0088	0.0054	-0.0139	0.0116	-0.0032	0.002	-0.0165	0.0047	NA	0.0079	-0.0169	0.0259	-0.0024	0.0212	NA	-0.0124	0.0004	0.0046	0.0014	-0.011
I	0.0203	-0.0021	-0.0027	-0.007	-0.0007	-0.0054	-0.0154	0.0114	-0.0093	-0.0201	-0.0009	-0.0077	0.0023	0.0057	0.0156	-0.0221	0.0048	0.0056	0.0062	0.0342	0.0076	0.0013	0.0173	-0.0024	0.0132	-0.0033	0.0088	-0.0052	-0.0116	NA	-0.0089	0.0016	0.0019	0.0069	0.0126	NA	-0.0034	-0.005	0.0078	-0.0212	-0.0104
K	0.0343	0.0526	NA	-0.0194	-0.0306	-0.0324	0.0221	NA	-0.0395	-0.014	-0.0183	-0.0082	0.0515	-0.0157	0.045	NA	0.0141	-0.0015	-0.0229	NA	0.0173	0.1009	NA	-0.0216	-0.0037	NA	-0.0255	NA	NA	NA	-0.0207	NA	NA	-0.0116	NA	NA	NA	NA	-0.0178	NA	NA
L	0.0271	-0.0071	0.0096	-0.0046	0.0053	0.0028	-0.0034	-0.0113	0.008	-0.0118	0.0044	-0.0127	-0.0082	-0.0039	0.0118	0.0285	-0.004	0.0063	-0.0102	-0.0149	0.0152	-0.003	0.0279	-0.0059	-0.007	-0.0052	0.0012	-0.005	-0.0077	-0.003	0.0031	-0.0145	-0.0002	-0.0091	0.0071	NA	-0.006	-0.0021	-0.0133	0.021	0.0218
M	0.0224	-0.0685	NA	-0.0214	0.0079	0.0449	-0.0079	0.0041	-0.0061	NA	0.0212	0.0093	-0.0046	-0.0207	0.0047	NA	-0.0087	0.0148	-0.0065	0.0172	0.0203	0.0158	-0.0294	-0.0142	-0.025	-0.0112	0.0128	-0.0077	0.0233	NA	0.0063	-0.01	-0.0134	0.0152	-0.0173	NA	-0.0082	0.0196	0.0071	NA	0.0362
N	0.0949	-0.0244	-0.0499	-0.0478	-0.0457	0.0084	-0.0318	-0.0301	0.0347	0.035	0.0553	-0.0189	-0.0246	0.0104	-0.0092	0.2159	-0.0509	-0.0388	-0.0032	-0.0478	0.0632	-0.003	0.1036	-0.0488	-0.0413	-0.0309	-0.019	-0.0648	-0.0633	0.1358	-0.0034	0.0673	-0.0244	-0.0613	0.0156	NA	0.026	-0.0589	-0.0732	0.123	0.0209
P	3.072	0.271	-0.2974	-0.1199	-0.1126	-0.0434	0.0103	-0.2405	0.0207	0.7636	-0.1003	0.364	-0.1878	NA	0.0991	-0.0754	0.1977	-0.2848	-0.1364	NA	-0.128	0.1748	0.1523	0.4538	-0.0555	0.0684	0.2229	0.371	0.129	NA	0.3473	-0.2699	0.3349	-3.0585	0.1616	NA	-0.044	0.151	0.2743	0.4033	0.1831
Q	0.03	0.0059	0.0014	-0.0083	-0.0048	0.0105	0.0229	0.0116	-0.0178	-0.011	0.0086	-0.0247	0.0008	0.0114	0.0256	-0.0007	-0.007	-0.0159	-0.0056	0.0107	-0.0137	-0.0162	0.0921	-0.006	-0.0057	0.0282	-0.0018	-0.0109	-0.0083	NA	-0.0066	0.0053	-0.0128	-0.0202	-0.0061	NA	-0.0125	-0.0118	0.0341	-0.0335	-0.0071
R	0.0653	0.1553	NA	-0.0019	0.023	NA	-0.0653	NA	-0.1159	NA	-0.066	NA	NA	NA	0.0756	NA	-0.0569	NA	0.0521	NA	NA	0.2073	NA	-0.0576	-0.0109	NA	NA	NA	NA	NA	-0.0346	NA	NA	-0.0286	NA	NA	NA	NA	-0.0756	NA	NA
S	0.8829	-0.1642	0.0548	-0.7691	-0.4526	0.4175	-0.6763	0.0832	0.4017	1.0785	0.4817	0.4937	-0.5992	-0.2624	0.308	NA	-0.5675	-0.6616	0.3876	-0.3336	0.7797	0.1475	0.316	-0.206	-0.2917	0.3007	-0.0016	-0.1081	-0.4548	NA	0.2142	0.737	-0.0386	-0.7707	0.2723	NA	0.136	-0.7233	-0.7865	0.9119	0.3456
T	0.4981	-0.3154	-0.01	-0.3861	-0.3811	0.3087	-0.3974	0.1008	0.1939	0.3555	0.3895	0.195	-0.3429	-0.2392	0.0314	0.8613	-0.3583	-0.3346	-0.0388	-0.3012	0.6685	0.0808	0.5975	-0.225	-0.2149	0.0003	-0.1087	-0.2076	-0.3598	0.0724	0.2437	0.3421	-0.0322	-0.4672	0.2033	NA	0.0172	-0.363	-0.368	0.6793	0.1099
V	0.0835	-0.0403	-0.0455	-0.0491	-0.0474	0.0395	-0.0434	-0.0058	0.0018	0.0236	0.0469	-0.0028	-0.0516	-0.0371	0.002	0.1728	-0.0404	-0.0544	0.0084	-0.0339	0.1568	0.0074	0.069	-0.0377	-0.0365	0.0085	-0.0381	-0.0334	-0.0578	0.07	0.0126	0.0763	0.0103	-0.0516	0.0269	NA	0.0053	-0.0513	-0.054	0.0885	-0.0145
W	0.032	0.0423	NA	0.0002	-0.017	0.0032	-0.0092	-0.0337	-0.0271	-0.0204	0.0189	NA	0.1177	NA	-0.0051	NA	-0.008	-0.0508	-0.0082	NA	-0.0029	-0.0608	-0.0281	-0.0051	-0.0059	0.0303	0.1031	-0.0127	-0.0171	NA	-0.0081	NA	-0.0008	0.0281	-0.0312	NA	-0.0088	0.0293	-0.0016	NA	-0.0106
Y	0.0259	-0.0072	0.0098	0.0138	-0.0112	-0.0075	-0.0039	0.0137	0.0246	-0.0094	-0.0095	0.0204	-0.0088	-0.0115	0.0017	NA	0.0111	0.0113	-0.0048	-0.0285	-0.004	-0.0287	-0.0099	-0.0196	-0.0131	-0.0171	-0.009	-0.0116	-0.0028	NA	0.0193	0.0041	0.0104	-0.0136	0.0046	NA	0.0222	0.0028	0.0036	0.0051	0.0533
