## Supplementary material for "Massively parallel quantification of substrate turnover defines protease subsite cooperativity": Suppl. Table 3

### Sheet: dpf-3_modelParams
Amino acid (single letter code)	P1	P2:A	P2:C	P2:D	P2:E	P2:F	P2:G	P2:H	P2:I	P2:K	P2:L	P2:M	P2:N	P2:P	P2:Q	P2:R	P2:S	P2:T	P2:V	P2:W	P2:Y	P1':A	P1':C	P1':D	P1':E	P1':F	P1':G	P1':H	P1':I	P1':K	P1':L	P1':M	P1':N	P1':P	P1':Q	P1':R	P1':S	P1':T	P1':V	P1':W	P1':Y
A	1.274	-0.341	-0.128	-1.064	-1.068	0.588	-0.682	-0.664	1.29	0.466	0.984	0.462	-0.783	-0.182	0.263	0.029	-0.379	-0.167	0.718	-0.121	0.78	0.042	0.45	-0.509	-0.739	0.905	-0.185	0.505	-0.619	-0.118	0.371	0.438	0.243	-1.295	-0.012	-0.044	0.345	-0.98	-0.506	0.542	1.166
C	0.039	-0.121	0.07	0.005	0.055	0.021	-0.003	-0.018	0.034	NA	0.01	-0.007	-0.044	NA	-0.013	NA	-0.027	-0.009	0.023	NA	0.024	-0.056	-0.011	-0.042	-0.018	0.051	-0.012	-0.002	0.065	NA	-0.003	0.018	0.039	-0.025	-0.004	NA	0.023	-0.006	-0.015	NA	-0.002
D	0.038	-0.009	-0.005	-0.015	-0.014	0.031	-0.014	-0.023	0	-0.021	0.007	0.008	-0.005	NA	0.018	-0.02	0.001	0.004	0.002	0.037	0.019	0.003	-0.018	-0.013	-0.005	-0.001	0.01	-0.011	0.012	-0.029	-0.002	0.031	-0.011	-0.003	-0.001	-0.006	-0.005	-0.013	0.005	0.032	0.025
E	0.035	-0.015	0.028	-0.002	-0.007	0.002	0.009	-0.007	-0.001	-0.023	-0.004	-0.015	0.002	NA	0.036	0.008	-0.012	-0.008	-0.001	0.001	0.012	0.003	0.011	0.003	-0.004	0.002	0	-0.005	-0.002	-0.029	0.009	-0.012	-0.002	0.01	0.009	NA	-0.004	-0.011	0.007	0.002	0.012
F	0.05	-0.011	-0.008	0.003	0.002	-0.009	-0.019	-0.018	0	-0.025	-0.001	-0.001	0.013	0.044	0.009	0.007	-0.006	-0.013	0.002	NA	0.032	0.01	0.018	-0.018	-0.013	0.033	-0.006	0.001	0.006	NA	0	-0.027	0.002	0.015	-0.001	NA	0	-0.007	0.002	-0.011	-0.004
G	0.131	-0.054	-0.045	-0.084	-0.072	0.04	-0.04	-0.072	0.161	-0.066	-0.006	-0.012	-0.075	0.034	-0.049	0.134	-0.064	-0.006	0.069	0.122	0.086	-0.08	-0.052	-0.103	-0.089	0.218	-0.062	-0.03	-0.095	-0.069	-0.037	-0.011	-0.073	0.273	-0.092	NA	-0.073	-0.084	-0.081	0.35	0.191
H	0.046	-0.013	-0.006	-0.008	-0.016	0.002	-0.012	0.021	0	-0.025	0	-0.003	-0.026	0.123	0.012	NA	-0.015	-0.02	-0.014	0.001	0.002	0.01	-0.009	-0.021	0.006	0.006	-0.016	0.032	0.005	NA	0.008	-0.013	0.004	0.003	0.016	NA	-0.011	-0.003	-0.007	-0.005	-0.006
I	0.069	-0.013	-0.027	-0.003	-0.02	0.016	-0.024	-0.008	0.033	-0.032	0.006	0.048	-0.017	0.035	0.014	-0.04	-0.023	-0.003	0	0.032	0.025	-0.002	-0.034	-0.029	-0.025	0.043	-0.014	-0.022	-0.025	NA	-0.017	-0.014	-0.022	-0.024	-0.001	NA	-0.014	-0.03	-0.015	0.164	0.083
K	-0.015	-0.012	NA	-0.01	-0.091	0.013	0.137	NA	-0.03	-0.002	-0.014	-0.017	-0.033	0.019	0.046	NA	-0.018	-0.016	0.001	NA	0.026	-0.218	NA	0.015	0.05	NA	0.009	NA	NA	NA	0.034	NA	NA	0.069	NA	NA	NA	NA	0.042	NA	NA
L	0.119	-0.034	-0.026	-0.054	-0.047	-0.001	-0.046	-0.07	0.176	-0.025	0.072	0.045	-0.054	-0.002	0.003	0.058	-0.045	-0.039	0.022	0.036	0.03	-0.049	-0.008	-0.087	-0.078	0.198	-0.058	0.036	-0.067	-0.053	-0.012	0.021	-0.065	-0.073	-0.063	NA	-0.027	-0.082	-0.077	0.302	0.242
M	0.063	-0.087	NA	-0.031	-0.021	0.078	-0.03	-0.034	0.03	NA	0.054	0.01	-0.04	0.002	-0.012	NA	0.004	-0.013	-0.016	0.069	0.039	-0.048	-0.015	-0.04	-0.071	0.2	-0.009	0.04	0.009	NA	0.01	-0.03	-0.016	-0.007	-0.051	NA	-0.012	0.004	-0.019	NA	0.053
N	0.076	0.016	-0.027	-0.043	-0.022	-0.029	-0.017	-0.036	0.054	-0.036	0.032	-0.006	-0.035	0.052	-0.019	0.131	-0.03	0.007	0.004	0.002	0.004	-0.013	-0.013	-0.013	-0.023	0.064	-0.016	-0.03	-0.028	-0.036	-0.001	-0.022	-0.033	0.015	-0.041	NA	-0.014	-0.025	-0.047	0.199	0.074
P	3.219	0.321	-0.108	-1.256	-1.003	0.006	0.013	-0.174	0.23	0.986	0.125	0.62	-0.15	NA	0.069	0.228	0.248	-0.189	-0.017	NA	0.049	0.241	0.416	0.168	-0.39	0.287	0.264	0.505	-0.225	NA	0.444	-0.279	0.655	-3.214	0.261	NA	0.093	-0.196	0.233	0.289	0.448
Q	0.042	-0.015	0.033	-0.018	-0.001	-0.005	0.01	-0.004	-0.015	-0.025	0.006	-0.011	-0.007	0.027	0.002	0.016	-0.003	-0.01	-0.009	0.016	0.015	-0.001	0.057	0	0	-0.006	0.005	0	-0.009	NA	0.008	-0.016	-0.016	-0.007	0.002	NA	-0.001	-0.002	-0.004	-0.012	0.001
R	-0.013	-0.153	NA	-0.014	0.109	NA	0.064	NA	-0.209	NA	0.024	NA	NA	NA	0.153	NA	-0.085	NA	0.111	NA	NA	-0.112	NA	0.013	0.012	NA	NA	NA	NA	NA	-0.025	NA	NA	0.099	NA	NA	NA	NA	0.012	NA	NA
S	0.301	-0.153	-0.095	-0.145	-0.169	0.037	-0.165	-0.067	0.46	0.024	0.163	0.11	-0.112	-0.044	-0.022	NA	-0.104	-0.079	0.117	0.106	0.138	-0.095	0.062	-0.265	-0.257	0.52	-0.157	-0.037	-0.252	NA	-0.109	-0.036	-0.174	-0.233	-0.218	NA	-0.133	-0.247	-0.246	1.175	0.704
T	0.513	-0.226	-0.095	-0.39	-0.356	0.071	-0.355	-0.33	0.439	0.02	0.429	0.267	-0.302	-0.243	0.084	0.62	-0.256	-0.23	0.187	0.702	-0.037	-0.157	0.296	-0.312	-0.415	0.75	-0.259	0.254	-0.382	-0.336	0.086	0.046	-0.286	-0.436	-0.246	NA	-0.049	-0.411	-0.406	1.175	1.089
V	0.181	-0.079	-0.042	-0.119	-0.105	-0.028	-0.069	-0.119	0.216	0.022	0.183	0.246	-0.099	-0.067	0.066	0.053	-0.081	-0.072	0.031	-0.016	0.08	-0.05	-0.06	-0.12	-0.142	0.456	-0.087	0.043	-0.137	-0.109	-0.016	-0.037	-0.099	-0.134	-0.094	NA	-0.063	-0.116	-0.129	0.417	0.477
W	0.041	-0.171	NA	0.013	-0.01	0.056	-0.018	-0.028	0.002	-0.002	0.029	NA	0.124	NA	-0.001	NA	-0.027	0.011	0.001	NA	0.022	-0.102	0.018	-0.019	-0.033	0.005	0.088	-0.001	0.007	NA	0.016	NA	-0.048	0.053	-0.02	NA	-0.028	0.034	-0.015	NA	0.044
Y	0.064	-0.001	-0.019	-0.001	-0.024	-0.003	-0.003	-0.008	0.014	-0.045	0.004	-0.023	0.006	0.113	0.003	NA	0.001	0	-0.005	-0.012	0.004	0.007	0.017	-0.018	-0.024	-0.006	0.006	-0.028	-0.001	NA	-0.005	0.012	-0.017	0.017	0.013	NA	0.014	-0.014	0.017	-0.034	0.046
