## Supplementary material for "Massively parallel quantification of substrate turnover defines protease subsite cooperativity": Suppl. Table 5

### Sheet: dpf-3_modelParams
Amino acid (single letter code)	P1	P2:A	P2:C	P2:D	P2:E	P2:F	P2:G	P2:H	P2:I	P2:K	P2:L	P2:M	P2:N	P2:P	P2:Q	P2:R	P2:S	P2:T	P2:V	P2:W	P2:Y	P1':A	P1':C	P1':D	P1':E	P1':F	P1':G	P1':H	P1':I	P1':K	P1':L	P1':M	P1':N	P1':P	P1':Q	P1':R	P1':S	P1':T	P1':V	P1':W	P1':Y
A	1.656	-0.328	0.052	-1.411	-1.343	0.661	-0.821	-0.809	1.482	0.594	1.065	0.688	-1.165	-0.4	0.26	0.182	-0.333	-0.087	1.034	-0.123	0.801	0.127	0.374	-0.516	-0.9	1.327	-0.318	0.526	-0.75	-0.229	0.332	0.609	0.069	-1.626	-0.13	0.006	0.362	-1.137	-0.526	0.843	1.556
C	0.042	-0.025	-0.009	-0.004	-0.009	0.014	0.028	-0.011	0.023	-0.012	0.026	0.01	-0.008	NA	-0.004	NA	-0.011	-0.027	0.019	NA	0	-0.053	-0.002	-0.015	-0.009	0.022	-0.016	0.048	-0.008	NA	-0.008	0.054	-0.014	-0.02	0.003	NA	-0.002	-0.013	0.006	NA	0.026
D	0.04	0.002	-0.02	-0.011	-0.009	0.018	-0.01	-0.011	-0.008	-0.022	-0.001	-0.021	0.028	NA	-0.013	-0.017	-0.002	-0.002	0.009	0.081	0.009	0.008	0.001	-0.01	-0.003	0.015	0	0.003	-0.002	-0.027	0.002	0.016	0.018	0	-0.013	-0.013	0.001	-0.005	-0.007	0.005	0.013
E	0.042	-0.003	0.017	0.003	-0.007	0.011	0	-0.002	0.002	-0.03	0	0.006	-0.002	NA	0.004	0.002	-0.007	-0.009	-0.002	0.022	-0.005	0.007	0.008	-0.004	0	0.001	-0.014	-0.016	0.001	NA	-0.005	-0.003	-0.002	0.005	0.003	0.054	0.002	-0.009	-0.008	-0.014	-0.006
F	0.045	0	-0.014	-0.012	0.012	0.01	-0.017	-0.001	0.011	-0.021	0.009	-0.003	-0.014	-0.027	0.009	-0.017	-0.009	0.012	0.027	NA	0.045	0.008	-0.022	0.001	-0.013	0.057	0.012	-0.009	0.014	-0.04	0.006	-0.021	-0.013	0.052	0.004	NA	-0.01	0.006	-0.012	-0.032	0.012
G	0.244	-0.109	0.001	-0.176	-0.14	0.097	-0.096	-0.089	0.357	-0.046	0.069	0.049	-0.196	-0.068	-0.066	0.23	-0.121	-0.017	0.062	0.092	0.167	-0.133	-0.089	-0.188	-0.185	0.536	-0.108	0.015	-0.164	-0.151	-0.044	-0.036	-0.113	0.408	-0.161	-0.186	-0.072	-0.171	-0.132	0.481	0.492
H	0.038	-0.007	-0.006	0.004	-0.002	-0.002	0.03	-0.025	0.011	-0.01	0.008	-0.013	0.043	-0.035	0.015	NA	-0.002	-0.01	-0.006	NA	0.006	0.005	-0.023	-0.023	-0.005	0.003	-0.014	0.062	-0.006	NA	0.001	-0.008	0.013	0.013	-0.003	NA	-0.003	-0.008	-0.009	-0.01	0.014
I	0.11	-0.036	-0.01	-0.036	-0.047	0.002	-0.043	-0.05	0.067	-0.038	0.026	0.066	-0.045	-0.052	0	0.016	-0.055	-0.02	-0.005	0.253	0.009	-0.036	-0.04	-0.038	-0.049	0.15	-0.046	-0.053	-0.043	-0.107	-0.033	-0.037	-0.048	-0.049	-0.056	NA	-0.036	-0.059	-0.049	0.454	0.176
K	-0.003	-0.037	NA	-0.012	0.006	0.021	0.087	-0.01	0.001	-0.008	-0.006	-0.011	0.008	NA	-0.015	-0.014	-0.033	0.007	-0.006	NA	0.024	-0.204	NA	-0.004	0.015	0.013	0.027	NA	-0.016	NA	0.007	NA	0.007	0.037	0.043	NA	NA	0.014	0.017	NA	0.045
L	0.195	-0.071	-0.078	-0.103	-0.103	0.018	-0.086	-0.103	0.324	-0.017	0.123	0.123	-0.092	-0.137	-0.014	0.179	-0.087	-0.05	0.054	0.119	0.002	-0.088	-0.037	-0.147	-0.146	0.314	-0.089	0.021	-0.12	-0.108	0.005	0.046	-0.122	-0.121	-0.118	NA	-0.027	-0.143	-0.136	0.649	0.368
M	0.054	-0.134	NA	0.001	-0.019	0.029	-0.059	-0.027	0.106	NA	0.071	0.089	-0.042	-0.03	0.016	NA	0	-0.027	0.014	NA	0.015	-0.041	-0.024	-0.06	-0.062	0.168	0.021	0.1	-0.02	NA	0.022	0	-0.038	-0.088	-0.034	NA	0.003	-0.022	-0.033	NA	0.109
N	0.079	-0.012	-0.021	-0.033	-0.007	0.005	-0.012	-0.025	0.12	-0.009	0.091	0.048	-0.032	-0.097	-0.016	0.058	-0.018	-0.006	-0.013	-0.014	-0.008	-0.018	0	-0.047	-0.058	0.15	-0.041	-0.013	-0.033	-0.08	-0.019	-0.049	-0.038	-0.033	-0.056	NA	-0.033	-0.041	-0.06	0.321	0.147
P	3.746	0.221	-0.404	-0.963	-1.05	0.223	-0.12	-0.605	0.567	1.027	0.14	0.082	-0.163	NA	-0.074	0.526	0.273	-0.25	-0.073	NA	0.644	0.259	0.743	-0.165	-0.278	0.512	0.101	0.719	-0.155	NA	0.5	-0.225	0.448	-3.669	-0.08	NA	0.614	-0.329	0.225	NA	0.78
Q	0.041	-0.002	-0.006	-0.002	0.02	0.007	0.007	-0.013	0.02	-0.027	0.015	0.049	-0.006	-0.047	0.001	-0.015	0.013	-0.015	0.006	-0.009	0.006	0.009	-0.017	-0.014	0.002	-0.01	0.007	-0.021	0.003	NA	-0.003	-0.017	0.001	0.001	0.019	NA	0.012	-0.004	-0.017	0.055	-0.006
R	0.059	-0.291	NA	0.048	0.001	0.095	0.111	NA	0.029	NA	-0.048	NA	0.002	NA	0.057	NA	-0.09	0	0.086	NA	NA	0.241	NA	-0.035	-0.05	0.065	-0.036	NA	NA	NA	-0.054	NA	-0.092	0.07	-0.045	NA	NA	NA	0.002	NA	-0.067
S	0.395	-0.177	-0.089	-0.228	-0.245	0.142	-0.249	-0.131	0.614	-0.044	0.269	0.085	-0.168	-0.139	0.019	0.072	-0.144	-0.06	0.176	0.014	0.283	-0.139	0.181	-0.332	-0.323	0.876	-0.172	0.077	-0.317	-0.444	-0.12	0.015	-0.215	-0.327	-0.258	NA	-0.078	-0.311	-0.311	1.088	1.111
T	0.7	-0.329	-0.142	-0.55	-0.544	-0.01	-0.48	-0.421	0.617	0.166	0.518	0.337	-0.411	NA	0.127	0.982	-0.383	-0.265	0.357	0.393	0.037	-0.094	0.463	-0.391	-0.525	1.231	-0.334	0.395	-0.483	-0.615	0.191	0.158	-0.27	-0.588	-0.308	NA	0.064	-0.517	-0.498	0.984	1.137
V	0.278	-0.14	-0.145	-0.195	-0.174	0.017	-0.114	-0.144	0.398	0.094	0.299	0.306	-0.141	-0.199	0.083	0.112	-0.122	-0.081	0.064	0.006	0.078	-0.082	-0.072	-0.202	-0.238	0.664	-0.109	0.2	-0.212	-0.199	-0.024	-0.025	-0.157	-0.248	-0.115	NA	-0.088	-0.219	-0.226	0.631	0.723
W	0.03	-0.201	NA	0.015	0.016	0.028	0.015	-0.025	0.025	0.061	0.028	NA	-0.029	NA	0.036	NA	-0.021	0.025	0.02	NA	0.006	-0.04	-0.027	-0.038	-0.03	-0.003	-0.001	0.02	-0.013	NA	-0.002	NA	0.002	0.04	-0.002	NA	0.047	0.058	0.018	NA	-0.03
Y	0.052	-0.033	-0.003	-0.002	0.015	0.005	0.015	-0.005	0.01	0.116	-0.008	-0.018	-0.022	-0.055	-0.004	NA	-0.003	0.003	-0.011	NA	0.001	-0.018	0.05	-0.033	-0.027	0.021	-0.001	-0.006	-0.018	-0.016	-0.02	-0.031	-0.01	0.152	-0.007	NA	-0.003	-0.007	0.006	-0.012	-0.02
