## Supplementary material for "Massively parallel quantification of substrate turnover defines protease subsite cooperativity": Suppl. Table 6

### Sheet: primers
Number	Sequence	comment
DPF-3 Fr_pAC8_N	CTCTACTTCCAGGGAGGCGGCCGCttcaatttttatcagtttct	Oligo couple (DPF-3 Fr_pAC8_N & DPF-3 Re_pAC8_C) to amplify the dpf-3 cDNA and clone it into the pAC8 vector by gibson cloning method.
DPF-3 Re_pAC8_C	TTAATTAAGCGGCCGTCCGGGGGTACCTTAtcaaagcgggccttgtctt
Dpf3 2xGS fw	ggttccAACTTTGTCTCTTCTGCAAAAG	Oligo couple (Dpf3 2xGS fw & Dpf3 2xGS rev) to generate the truncated version of DPF-3, replacing the amino acids 216-252 with 2xGS sequence.
Dpf3 2xGS rev	ggaaccTTTGGTTCCTGATGTGATTG
