## Supplementary material for "Massively parallel quantification of substrate turnover defines protease subsite cooperativity": Suppl. Table 7

### Sheet: Sheet1
	Apo C. elegans DPF-3
Data collection and processing
Magnification	75000
Voltage (kV)	300
Electron exposure (e−/Å2)	50
Defocus range (μm)	-0.8 to -2.5
Pixel size (Å)	0.845
Symmetry imposed	C2
Initial particle images	1597137
Final particle images	223429
Map resolution (Å)	2.6
FSC threshold	0.143
Refinement
Model resolution (Å)	2.6
FSC threshold	0.143
Model resolution range (Å)
Map sharpening B factor (Å2)	N.A.
Model composition
Nonhydrogen atoms	11632
Protein residues	1444
Ligands	0
B factors (Å2)
Protein	43.4
R.m.s. deviation
Bond lengths (Å)	0.017
Bond angles (°)	1.172
Validation
MolProbity score	0.7
Clashscore	0.61
Poor rotamers (%)	0.32
Ramachandran plot
Favored (%)	98.95
Allowed (%)	1.05
Disallowed (%)	0
